# Performance Attribution in pLM-Based Biological Relation Prediction

**DOI:** 10.64898/2026.06.28.735130

**Authors:** Kehan Zhu, Wenbo Zhao, Yuxuan Zhang, Zanxian Xia

## Abstract

Protein language models (pLMs) have enabled strong performance in biological relation-prediction benchmarks, yet aggregate predictive metrics do not reveal which sources of information support that performance. We examined three pLM-based case studies—MetaESI, DeepGNHV, and SAGEPhos—using frozen pLM-derived full-input baselines, component-restricted controls, train-derived endpoint or site priors, and selector-matched random restrictions.

Generic tabular learners trained on frozen pLM-derived inputs achieved strong task-specific benchmark references, reaching AUROC/AUPRC values of 0.827/0.703 for the MetaESI-derived full-input rerun, 0.922/0.708 for DeepGNHV, and 0.896/0.893 for SAGEPhos. Across tasks, substantial predictive signal remained available from restricted endpoint, site/window, motif, or train-derived prior features. In the MetaESI-derived row-level evaluation, a self-label-excluding endpoint-prior control reached AUROC/AUPRC of 0.846/0.676 without sequence embeddings, numerically close to the frozen full-input reference. In a separate frozen-pooling experiment, GARD-selected positions did not outperform count-matched random token pooling. Endpoint-cold diagnostics further showed substantial performance degradation when one or both endpoint types were unseen during training.

These findings do not diagnose leakage, imply memorization, exclude biological learning, or invalidate the evaluated models. Rather, they show that strong benchmark performance can reflect multiple overlapping information sources and that aggregate scores alone cannot establish pair-specific learning, the incremental value of task-specific architectures, selector-specific information content, or mechanistic biological interpretation. We therefore propose that such claims require matched attribution controls, representation-matched baselines, and evaluation protocols aligned with the intended generalization setting.
