## Supplementary Data 1. Complete performance-attribution metrics for "Performance Attribution in pLM-Based Biological Relation Prediction"

result_label	task	evidence_block	experiment_id	feature_set	classifier_or_head	split_name	AUROC	AUPRC	positive_rate_test	eligibility	source_status	internal_source_path	notes	artifact_id	public_manifest_entry
E3+substrate concat	MetaESI	A_full_frozen_or_B_endpoint	metaesi_endpoint_e3_sub_holdout_ensemble	E3+SUB	Holdout-weighted LR/LGBM/MLP ensemble	row	0.8314576439622797	0.6881881605432968	0.3333333333333333	main-text	repository-verified	${WORKSPACE_ROOT}/baseline/mvp/outputs/esm_split_feature_ablation/esm_feature_split_summary.csv	E3+SUB concat; keep separate from clean degree-only and GARD/random blocks. Config: ${WORKSPACE_ROOT}/baseline/mvp/outputs/esm_split_feature_ablation/run_config.json	src_3f4bdf23b1aa	repo/manifests/SOURCE_PROVENANCE_MAP_PUBLIC.csv
E3-only	MetaESI	A_full_frozen_or_B_endpoint	metaesi_endpoint_e3_only_holdout_ensemble	E3-only	Holdout-weighted LR/LGBM/MLP ensemble	row	0.6693773426613714	0.4044400096018264	0.3333333333333333	main-text	repository-verified	${WORKSPACE_ROOT}/baseline/mvp/outputs/esm_split_feature_ablation/esm_feature_split_summary.csv	E3-only; keep separate from clean degree-only and GARD/random blocks. Config: ${WORKSPACE_ROOT}/baseline/mvp/outputs/esm_split_feature_ablation/run_config.json	src_3f4bdf23b1aa	repo/manifests/SOURCE_PROVENANCE_MAP_PUBLIC.csv
substrate-only	MetaESI	A_full_frozen_or_B_endpoint	metaesi_endpoint_sub_only_holdout_ensemble	SUB-only	Holdout-weighted LR/LGBM/MLP ensemble	row	0.4775909249664241	0.3005359289748084	0.3333333333333333	main-text	repository-verified	${WORKSPACE_ROOT}/baseline/mvp/outputs/esm_split_feature_ablation/esm_feature_split_summary.csv	SUB-only; keep separate from clean degree-only and GARD/random blocks. Config: ${WORKSPACE_ROOT}/baseline/mvp/outputs/esm_split_feature_ablation/run_config.json	src_3f4bdf23b1aa	repo/manifests/SOURCE_PROVENANCE_MAP_PUBLIC.csv
endpoint priors, leave-one-edge-out, LR	MetaESI	C_clean_degree_database_prior	metaesi_clean_degree_leave_one_edge_out_LogisticRegression	clean_degree_only_leave_one_edge_out	LogisticRegression	row	0.8489255713303255	0.6921516250737378	0.3333333333333333	main-text	repository-verified	${WORKSPACE_ROOT}/baseline/mvp/outputs/metaesi_degree_only_clean/metrics.csv	Clean rerun. Prediction file: ${WORKSPACE_ROOT}/baseline/mvp/outputs/metaesi_degree_only_clean/predictions/leave_one_edge_out_LogisticRegression_test_predictions.csv. Config: ${WORKSPACE_ROOT}/baseline/mvp/outputs/metaesi_degree_only_clean/config.json. Features: ${WORKSPACE_ROOT}/baseline/mvp/outputs/metaesi_degree_only_clean/feature_manifest.csv. Training-row features exclude self-label informat…	src_925e5e4fc5f2	repo/manifests/SOURCE_PROVENANCE_MAP_PUBLIC.csv
endpoint priors, leave-one-edge-out, fixed HGB	MetaESI	C_clean_degree_database_prior	metaesi_clean_degree_leave_one_edge_out_HistGradientBoosting_fixed	clean_degree_only_leave_one_edge_out	HistGradientBoosting_fixed	row	0.6985262612114687	0.5720987847295788	0.3333333333333333	supplement	repository-verified	${WORKSPACE_ROOT}/baseline/mvp/outputs/metaesi_degree_only_clean/metrics.csv	Clean rerun. Prediction file: ${WORKSPACE_ROOT}/baseline/mvp/outputs/metaesi_degree_only_clean/predictions/leave_one_edge_out_HistGradientBoosting_fixed_test_predictions.csv. Config: ${WORKSPACE_ROOT}/baseline/mvp/outputs/metaesi_degree_only_clean/config.json. Features: ${WORKSPACE_ROOT}/baseline/mvp/outputs/metaesi_degree_only_clean/feature_manifest.csv. Training-row features exclude self-label …	src_925e5e4fc5f2	repo/manifests/SOURCE_PROVENANCE_MAP_PUBLIC.csv
endpoint priors, inner OOF, LR	MetaESI	C_clean_degree_database_prior	metaesi_clean_degree_inner_oof_LogisticRegression	clean_degree_only_inner_oof	LogisticRegression	row	0.8455175728857988	0.6763348474662011	0.3333333333333333	main-text	repository-verified	${WORKSPACE_ROOT}/baseline/mvp/outputs/metaesi_degree_only_clean/metrics.csv	Clean rerun. Prediction file: ${WORKSPACE_ROOT}/baseline/mvp/outputs/metaesi_degree_only_clean/predictions/inner_oof_LogisticRegression_test_predictions.csv. Config: ${WORKSPACE_ROOT}/baseline/mvp/outputs/metaesi_degree_only_clean/config.json. Features: ${WORKSPACE_ROOT}/baseline/mvp/outputs/metaesi_degree_only_clean/feature_manifest.csv. Training-row features exclude self-label information.	src_925e5e4fc5f2	repo/manifests/SOURCE_PROVENANCE_MAP_PUBLIC.csv
endpoint priors, inner OOF, fixed HGB	MetaESI	C_clean_degree_database_prior	metaesi_clean_degree_inner_oof_HistGradientBoosting_fixed	clean_degree_only_inner_oof	HistGradientBoosting_fixed	row	0.8470856482398308	0.6842172532788015	0.3333333333333333	supplement	repository-verified	${WORKSPACE_ROOT}/baseline/mvp/outputs/metaesi_degree_only_clean/metrics.csv	Clean rerun. Prediction file: ${WORKSPACE_ROOT}/baseline/mvp/outputs/metaesi_degree_only_clean/predictions/inner_oof_HistGradientBoosting_fixed_test_predictions.csv. Config: ${WORKSPACE_ROOT}/baseline/mvp/outputs/metaesi_degree_only_clean/config.json. Features: ${WORKSPACE_ROOT}/baseline/mvp/outputs/metaesi_degree_only_clean/feature_manifest.csv. Training-row features exclude self-label informati…	src_925e5e4fc5f2	repo/manifests/SOURCE_PROVENANCE_MAP_PUBLIC.csv
GARD-selected	MetaESI	D_selector_region_control	metaesi_gard_random_GARD_selected_row_LightGBM_fixed	GARD_selected	LightGBM_fixed	row	0.8189004389170738	0.6825409364510765		main-text	repository-verified	${WORKSPACE_ROOT}/baseline/mvp/outputs/random_count_matched_pooling_multiseed_pdb_v6_pae_v6_required/random_vs_gard_summary.csv	Selector-control block only. Random controls are count-matched by sample according to run config ${WORKSPACE_ROOT}/baseline/mvp/outputs/random_count_matched_pooling_multiseed_pdb_v6_pae_v6_required/run_config.json; GARD config ${WORKSPACE_ROOT}/baseline/mvp/outputs/gard_selected_pooling_baseline_pdb_v6_pae_v6_required/run_config.json. Uses PDB v6/PAE v6 required feature files.	src_62b6c7ec0c47	repo/manifests/SOURCE_PROVENANCE_MAP_PUBLIC.csv
random both endpoints	MetaESI	D_selector_region_control	metaesi_gard_random_random_both_row_LightGBM_fixed	random_both	LightGBM_fixed	row	0.8230006949220282	0.6843205340774083		main-text	repository-verified	${WORKSPACE_ROOT}/baseline/mvp/outputs/random_count_matched_pooling_multiseed_pdb_v6_pae_v6_required/random_vs_gard_summary.csv	Selector-control block only. Random controls are count-matched by sample according to run config ${WORKSPACE_ROOT}/baseline/mvp/outputs/random_count_matched_pooling_multiseed_pdb_v6_pae_v6_required/run_config.json; GARD config ${WORKSPACE_ROOT}/baseline/mvp/outputs/gard_selected_pooling_baseline_pdb_v6_pae_v6_required/run_config.json. Uses PDB v6/PAE v6 required feature files.	src_62b6c7ec0c47	repo/manifests/SOURCE_PROVENANCE_MAP_PUBLIC.csv
random E3 endpoint	MetaESI	D_selector_region_control	metaesi_gard_random_random_e3_row_LightGBM_fixed	random_e3	LightGBM_fixed	row	0.8195883037061309	0.682524894804953		main-text	repository-verified	${WORKSPACE_ROOT}/baseline/mvp/outputs/random_count_matched_pooling_multiseed_pdb_v6_pae_v6_required/random_vs_gard_summary.csv	Selector-control block only. Random controls are count-matched by sample according to run config ${WORKSPACE_ROOT}/baseline/mvp/outputs/random_count_matched_pooling_multiseed_pdb_v6_pae_v6_required/run_config.json; GARD config ${WORKSPACE_ROOT}/baseline/mvp/outputs/gard_selected_pooling_baseline_pdb_v6_pae_v6_required/run_config.json. Uses PDB v6/PAE v6 required feature files.	src_62b6c7ec0c47	repo/manifests/SOURCE_PROVENANCE_MAP_PUBLIC.csv
random substrate endpoint	MetaESI	D_selector_region_control	metaesi_gard_random_random_sub_row_LightGBM_fixed	random_sub	LightGBM_fixed	row	0.820683616042977	0.681553546393262		main-text	repository-verified	${WORKSPACE_ROOT}/baseline/mvp/outputs/random_count_matched_pooling_multiseed_pdb_v6_pae_v6_required/random_vs_gard_summary.csv	Selector-control block only. Random controls are count-matched by sample according to run config ${WORKSPACE_ROOT}/baseline/mvp/outputs/random_count_matched_pooling_multiseed_pdb_v6_pae_v6_required/run_config.json; GARD config ${WORKSPACE_ROOT}/baseline/mvp/outputs/gard_selected_pooling_baseline_pdb_v6_pae_v6_required/run_config.json. Uses PDB v6/PAE v6 required feature files.	src_62b6c7ec0c47	repo/manifests/SOURCE_PROVENANCE_MAP_PUBLIC.csv
full input	DeepGNHV	A_full_frozen	prott5_mean:full4:autogluon	full4	WeightedEnsemble_L2	VF1 official	0.913053150388834	0.6896405814211742	0.0906175215256704	main-text	repository-verified	${WORKSPACE_ROOT}/baseline/deepgnhv/tasks/full4_autogluon/runs/vf1_full4_autogluon_prott5_mean_gbm_hpo/results_tables/vf1_full4_autogluon_metrics.csv	Pre-specified full4 baseline; config ${WORKSPACE_ROOT}/baseline/deepgnhv/tasks/full4_autogluon/runs/vf1_full4_autogluon_prott5_mean_gbm_hpo/provenance/run_config.json.	src_1111d6acaa38	repo/manifests/SOURCE_PROVENANCE_MAP_PUBLIC.csv
human-only	DeepGNHV	A_full_frozen_or_BC_controls	prott5_mean:human_only:autogluon	human_only	WeightedEnsemble_L2	VF1 official	0.549965029820489	0.1297102539141253	0.0906175215256704	main-text	repository-verified	${WORKSPACE_ROOT}/data/deepgnhv/baseline/endpoint_ablation_autogluon/runs/vf1_endpoint_ablation/results_tables/vf1_endpoint_ablation_autogluon_metrics.csv	Endpoint/degree block; config ${WORKSPACE_ROOT}/data/deepgnhv/baseline/endpoint_ablation_autogluon/runs/vf1_endpoint_ablation/provenance/run_config.json. concat_hv is stronger than full4 and is the warm reference for true-cold diagnostics.	src_6384580c3fb3	repo/manifests/SOURCE_PROVENANCE_MAP_PUBLIC.csv
virus-only	DeepGNHV	A_full_frozen_or_BC_controls	prott5_mean:virus_only:autogluon	virus_only	WeightedEnsemble_L2	VF1 official	0.7011557332259473	0.213281045390637	0.0906175215256704	main-text	repository-verified	${WORKSPACE_ROOT}/data/deepgnhv/baseline/endpoint_ablation_autogluon/runs/vf1_endpoint_ablation/results_tables/vf1_endpoint_ablation_autogluon_metrics.csv	Endpoint/degree block; config ${WORKSPACE_ROOT}/data/deepgnhv/baseline/endpoint_ablation_autogluon/runs/vf1_endpoint_ablation/provenance/run_config.json. concat_hv is stronger than full4 and is the warm reference for true-cold diagnostics.	src_6384580c3fb3	repo/manifests/SOURCE_PROVENANCE_MAP_PUBLIC.csv
two-endpoint concat	DeepGNHV	A_full_frozen_or_BC_controls	prott5_mean:concat_hv:autogluon	concat_hv	WeightedEnsemble_L2	VF1 official	0.9215685275918372	0.7082828753596841	0.0906175215256704	main-text	repository-verified	${WORKSPACE_ROOT}/data/deepgnhv/baseline/endpoint_ablation_autogluon/runs/vf1_endpoint_ablation/results_tables/vf1_endpoint_ablation_autogluon_metrics.csv	Endpoint/degree block; config ${WORKSPACE_ROOT}/data/deepgnhv/baseline/endpoint_ablation_autogluon/runs/vf1_endpoint_ablation/provenance/run_config.json. concat_hv is stronger than full4 and is the warm reference for true-cold diagnostics.	src_6384580c3fb3	repo/manifests/SOURCE_PROVENANCE_MAP_PUBLIC.csv
two-endpoint concat (cold_human)	DeepGNHV	S1_cold_endpoint_diagnostic	deepgnhv_cold_human_prott5_concat_hv	concat_hv	WeightedEnsemble_L2	cold_human	0.8296709168652767	0.4008216352612601	0.0878880042937651	supplement	repository-verified	${WORKSPACE_ROOT}/data/deepgnhv/baseline/endpoint_controls/runs/vf1_true_cold_autogluon/results_tables/vf1_true_cold_autogluon_metrics.csv	Uses concat_hv, not full4. Supplementary endpoint-cold diagnostic, not hard-negative. Config ${WORKSPACE_ROOT}/data/deepgnhv/baseline/endpoint_controls/runs/vf1_true_cold_autogluon/provenance/run_config.json.	src_ad773314837e	repo/manifests/SOURCE_PROVENANCE_MAP_PUBLIC.csv
two-endpoint concat (cold_virus)	DeepGNHV	S1_cold_endpoint_diagnostic	deepgnhv_cold_virus_prott5_concat_hv	concat_hv	WeightedEnsemble_L2	cold_virus	0.7044489551741749	0.3984361150259641	0.1151598984247579	supplement	repository-verified	${WORKSPACE_ROOT}/data/deepgnhv/baseline/endpoint_controls/runs/vf1_true_cold_autogluon/results_tables/vf1_true_cold_autogluon_metrics.csv	Uses concat_hv, not full4. Supplementary endpoint-cold diagnostic, not hard-negative. Config ${WORKSPACE_ROOT}/data/deepgnhv/baseline/endpoint_controls/runs/vf1_true_cold_autogluon/provenance/run_config.json.	src_ad773314837e	repo/manifests/SOURCE_PROVENANCE_MAP_PUBLIC.csv
two-endpoint concat (cold_both)	DeepGNHV	S1_cold_endpoint_diagnostic	deepgnhv_cold_both_prott5_concat_hv	concat_hv	WeightedEnsemble_L2	cold_both	0.6706784741261649	0.3036559385328922	0.1108556832694763	supplement	repository-verified	${WORKSPACE_ROOT}/data/deepgnhv/baseline/endpoint_controls/runs/vf1_true_cold_autogluon/results_tables/vf1_true_cold_autogluon_metrics.csv	Uses concat_hv, not full4. Supplementary endpoint-cold diagnostic, not hard-negative. Config ${WORKSPACE_ROOT}/data/deepgnhv/baseline/endpoint_controls/runs/vf1_true_cold_autogluon/provenance/run_config.json.	src_ad773314837e	repo/manifests/SOURCE_PROVENANCE_MAP_PUBLIC.csv
site/window-only	SAGEPhos	A_full_or_BC_site_degree_controls	sagephos_B1_site_only_autogluon	B1_site_only	WeightedEnsemble_L2	test	0.6344050229741018	0.6490318903949714	0.5032679738562091	main-text	repository-verified	${WORKSPACE_ROOT}/baseline/sagephos/round2_controls/outputs/controls_light/combined_results_test.csv	Prediction unit is kinase-substrate-site/window. Config ${WORKSPACE_ROOT}/baseline/sagephos/round2_controls/outputs/controls_light/run_config.json. Prediction file: ${WORKSPACE_ROOT}/baseline/sagephos/outputs/runs/mvp_esm2_650m_chunkpool_light/predictions_test/B1_site_only__autogluon.csv	src_513e77acdbde	repo/manifests/SOURCE_PROVENANCE_MAP_PUBLIC.csv
kinase-only	SAGEPhos	A_full_or_BC_site_degree_controls	sagephos_B2_kinase_only_autogluon	B2_kinase_only	WeightedEnsemble_L2	test	0.5469390806561859	0.5363072318025208	0.5032679738562091	main-text	repository-verified	${WORKSPACE_ROOT}/baseline/sagephos/round2_controls/outputs/controls_light/combined_results_test.csv	Prediction unit is kinase-substrate-site/window. Config ${WORKSPACE_ROOT}/baseline/sagephos/round2_controls/outputs/controls_light/run_config.json. Prediction file: ${WORKSPACE_ROOT}/baseline/sagephos/outputs/runs/mvp_esm2_650m_chunkpool_light/predictions_test/B2_kinase_only__autogluon.csv	src_513e77acdbde	repo/manifests/SOURCE_PROVENANCE_MAP_PUBLIC.csv
substrate-only	SAGEPhos	A_full_or_BC_site_degree_controls	sagephos_B3_full_substrate_only_autogluon	B3_full_substrate_only	WeightedEnsemble_L2	test	0.6306698030587834	0.6113729735724477	0.5032679738562091	main-text	repository-verified	${WORKSPACE_ROOT}/baseline/sagephos/round2_controls/outputs/controls_light/combined_results_test.csv	Prediction unit is kinase-substrate-site/window. Config ${WORKSPACE_ROOT}/baseline/sagephos/round2_controls/outputs/controls_light/run_config.json. Prediction file: ${WORKSPACE_ROOT}/baseline/sagephos/outputs/runs/mvp_esm2_650m_chunkpool_light/predictions_test/B3_full_substrate_only__autogluon.csv	src_513e77acdbde	repo/manifests/SOURCE_PROVENANCE_MAP_PUBLIC.csv
combined input	SAGEPhos	A_full_or_BC_site_degree_controls	sagephos_B6_combined_autogluon	B6_combined	WeightedEnsemble_L2	test	0.8964064992025518	0.8928564403634104	0.5032679738562091	main-text	repository-verified	${WORKSPACE_ROOT}/baseline/sagephos/round2_controls/outputs/controls_light/combined_results_test.csv	Prediction unit is kinase-substrate-site/window. Config ${WORKSPACE_ROOT}/baseline/sagephos/round2_controls/outputs/controls_light/run_config.json. Prediction file: ${WORKSPACE_ROOT}/baseline/sagephos/outputs/runs/mvp_esm2_650m_chunkpool_light/predictions_test/B6_combined__autogluon.csv	src_513e77acdbde	repo/manifests/SOURCE_PROVENANCE_MAP_PUBLIC.csv
11-residue window	SAGEPhos	A_full_or_BC_site_degree_controls	sagephos_site_onehot_11mer_autogluon	site_onehot_11mer	WeightedEnsemble_L2	test	0.6663849787821827	0.661103035453251	0.5032679738562091	main-text	repository-verified	${WORKSPACE_ROOT}/baseline/sagephos/round2_controls/outputs/controls_light/combined_results_test.csv	Prediction unit is kinase-substrate-site/window. Config ${WORKSPACE_ROOT}/baseline/sagephos/round2_controls/outputs/controls_light/run_config.json. Prediction file: ${WORKSPACE_ROOT}/baseline/sagephos/round2_controls/outputs/controls_light/predictions_test/site_onehot_11mer__autogluon.csv	src_513e77acdbde	repo/manifests/SOURCE_PROVENANCE_MAP_PUBLIC.csv
site amino-acid properties	SAGEPhos	A_full_or_BC_site_degree_controls	sagephos_site_aa_property_autogluon	site_aa_property	WeightedEnsemble_L2	test	0.6581182774644947	0.6448000412722665	0.5032679738562091	main-text	repository-verified	${WORKSPACE_ROOT}/baseline/sagephos/round2_controls/outputs/controls_light/combined_results_test.csv	Prediction unit is kinase-substrate-site/window. Config ${WORKSPACE_ROOT}/baseline/sagephos/round2_controls/outputs/controls_light/run_config.json. Prediction file: ${WORKSPACE_ROOT}/baseline/sagephos/round2_controls/outputs/controls_light/predictions_test/site_aa_property__autogluon.csv	src_513e77acdbde	repo/manifests/SOURCE_PROVENANCE_MAP_PUBLIC.csv
site k-mer composition	SAGEPhos	A_full_or_BC_site_degree_controls	sagephos_site_kmer_composition_autogluon	site_kmer_composition	WeightedEnsemble_L2	test	0.636947334007367	0.6398805358931232	0.5032679738562091	main-text	repository-verified	${WORKSPACE_ROOT}/baseline/sagephos/round2_controls/outputs/controls_light/combined_results_test.csv	Prediction unit is kinase-substrate-site/window. Config ${WORKSPACE_ROOT}/baseline/sagephos/round2_controls/outputs/controls_light/run_config.json. Prediction file: ${WORKSPACE_ROOT}/baseline/sagephos/round2_controls/outputs/controls_light/predictions_test/site_kmer_composition__autogluon.csv	src_513e77acdbde	repo/manifests/SOURCE_PROVENANCE_MAP_PUBLIC.csv
human/virus endpoint priors, inner OOF, LR	DeepGNHV	C_clean_full_catalog_endpoint_prior_diagnostic	deepgnhv_clean_endpoint_priors_inner_oof_lr	clean_human_virus_endpoint_priors_inner_oof	LogisticRegression_balanced	VF1 official/full catalog	0.7055580060015632	0.232668621441919	0.0909090909090909	main-text	repository-verified	${WORKSPACE_ROOT}/outputs/clean_crossfitted_priors/deepgnhv/inner_oof_lr/metrics.csv	Clean full-catalog diagnostic using original VF1 catalog rows. Training-row features exclude self-label information; validation/test features use training rows only. Not directly comparable as a strict ablation against cache-filtered pLM baselines.	src_f2831d0f113b	repo/manifests/SOURCE_PROVENANCE_MAP_PUBLIC.csv
human/virus endpoint priors, inner OOF, fixed HGB	DeepGNHV	C_clean_full_catalog_endpoint_prior_diagnostic	deepgnhv_clean_endpoint_priors_inner_oof_hgb	clean_human_virus_endpoint_priors_inner_oof	HistGradientBoosting_fixed	VF1 official/full catalog	0.7947475909916424	0.4020749721385342	0.0909090909090909	supplement	repository-verified	${WORKSPACE_ROOT}/outputs/clean_crossfitted_priors/deepgnhv/inner_oof_hgb/metrics.csv	Clean full-catalog diagnostic using original VF1 catalog rows. Training-row features exclude self-label information; validation/test features use training rows only. Not directly comparable as a strict ablation against cache-filtered pLM baselines.	src_a6dc3745a210	repo/manifests/SOURCE_PROVENANCE_MAP_PUBLIC.csv
human/virus endpoint priors, leave-one-row-out, LR	DeepGNHV	C_clean_full_catalog_endpoint_prior_diagnostic	deepgnhv_clean_endpoint_priors_loo_lr	clean_human_virus_endpoint_priors_loo	LogisticRegression_balanced	VF1 official/full catalog	0.7017378783413022	0.2207410948704719	0.0909090909090909	supplement	repository-verified	${WORKSPACE_ROOT}/outputs/clean_crossfitted_priors/deepgnhv/loo_lr/metrics.csv	Clean full-catalog diagnostic using original VF1 catalog rows. Training-row features exclude self-label information; validation/test features use training rows only. Not directly comparable as a strict ablation against cache-filtered pLM baselines.	src_9bfb5142e2f1	repo/manifests/SOURCE_PROVENANCE_MAP_PUBLIC.csv
human/virus endpoint priors, leave-one-row-out, fixed HGB	DeepGNHV	C_clean_full_catalog_endpoint_prior_diagnostic	deepgnhv_clean_endpoint_priors_loo_hgb	clean_human_virus_endpoint_priors_loo	HistGradientBoosting_fixed	VF1 official/full catalog	0.6402964932269728	0.2407100193535506	0.0909090909090909	supplement	repository-verified	${WORKSPACE_ROOT}/outputs/clean_crossfitted_priors/deepgnhv/loo_hgb/metrics.csv	Clean full-catalog diagnostic using original VF1 catalog rows. Training-row features exclude self-label information; validation/test features use training rows only. Not directly comparable as a strict ablation against cache-filtered pLM baselines.	src_6325f88520c5	repo/manifests/SOURCE_PROVENANCE_MAP_PUBLIC.csv
kinase/substrate/site-window priors, inner OOF, LR	SAGEPhos	C_clean_sitewindow_prior_diagnostic	sagephos_clean_sitewindow_priors_inner_oof_lr	clean_kinase_substrate_sitewindow_priors_inner_oof	LogisticRegression_balanced	provided test	0.704368046062125	0.7004964153401245	0.5032679738562091	main-text	repository-verified	${WORKSPACE_ROOT}/outputs/clean_crossfitted_priors/sagephos/inner_oof_lr/metrics.csv	Clean prior control with explicit exact 11-mer/site-window statistics. Training-row features exclude self-label information; validation/test features use training rows only. Label as site-window-inclusive priors.	src_57ed7e0a8312	repo/manifests/SOURCE_PROVENANCE_MAP_PUBLIC.csv
kinase/substrate/site-window priors, inner OOF, fixed HGB	SAGEPhos	C_clean_sitewindow_prior_diagnostic	sagephos_clean_sitewindow_priors_inner_oof_hgb	clean_kinase_substrate_sitewindow_priors_inner_oof	HistGradientBoosting_fixed	provided test	0.72159877083808	0.7182848765656743	0.5032679738562091	supplement	repository-verified	${WORKSPACE_ROOT}/outputs/clean_crossfitted_priors/sagephos/inner_oof_hgb/metrics.csv	Clean prior control with explicit exact 11-mer/site-window statistics. Training-row features exclude self-label information; validation/test features use training rows only. Label as site-window-inclusive priors.	src_207547d5ca2e	repo/manifests/SOURCE_PROVENANCE_MAP_PUBLIC.csv
kinase/substrate/site-window priors, leave-one-row-out, LR	SAGEPhos	C_clean_sitewindow_prior_diagnostic	sagephos_clean_sitewindow_priors_loo_lr	clean_kinase_substrate_sitewindow_priors_loo	LogisticRegression_balanced	provided test	0.7055756400945545	0.7023334407307645	0.5032679738562091	supplement	repository-verified	${WORKSPACE_ROOT}/outputs/clean_crossfitted_priors/sagephos/loo_lr/metrics.csv	Clean prior control with explicit exact 11-mer/site-window statistics. Training-row features exclude self-label information; validation/test features use training rows only. Label as site-window-inclusive priors.	src_be0d9d346490	repo/manifests/SOURCE_PROVENANCE_MAP_PUBLIC.csv
kinase/substrate/site-window priors, leave-one-row-out, fixed HGB	SAGEPhos	C_clean_sitewindow_prior_diagnostic	sagephos_clean_sitewindow_priors_loo_hgb	clean_kinase_substrate_sitewindow_priors_loo	HistGradientBoosting_fixed	provided test	0.5997683899616466	0.61660075141508	0.5032679738562091	supplement	repository-verified	${WORKSPACE_ROOT}/outputs/clean_crossfitted_priors/sagephos/loo_hgb/metrics.csv	Clean prior control with explicit exact 11-mer/site-window statistics. Training-row features exclude self-label information; validation/test features use training rows only. Label as site-window-inclusive priors.	src_9dee6bd7aaa5	repo/manifests/SOURCE_PROVENANCE_MAP_PUBLIC.csv
full input	MetaESI	A_full_frozen_current_rerun	metaesi_row_full4_logistic_regression_20260609_rerun	mvp_full4_latest	LogisticRegression	row	0.7618379787490683	0.5718745155013861	0.3333333333333333	supplement	repository-verified	${WORKSPACE_ROOT}/baseline/mvp/outputs/esm2_mean_autogluon_2026-06-09-rerun/metrics.csv	Latest MetaESI full-input rerun with saved split assignments, features, and predictions. Config: ${WORKSPACE_ROOT}/baseline/mvp/outputs/esm2_mean_autogluon_2026-06-09-rerun/run_config.json. Split manifest: ${WORKSPACE_ROOT}/baseline/mvp/outputs/esm2_mean_autogluon_2026-06-09-rerun/split_assignments.csv. Prediction file: ${WORKSPACE_ROOT}/baseline/mvp/outputs/esm2_mean_autogluon_2026-06-09-rerun/p…	src_b77fe0c18a59	repo/manifests/SOURCE_PROVENANCE_MAP_PUBLIC.csv
full input	MetaESI	A_full_frozen_current_rerun	metaesi_row_full4_autogluon_20260609_rerun	mvp_full4_latest	AutoGluon	row	0.8266007510918916	0.7031101021479171	0.3333333333333333	main-text	repository-verified	${WORKSPACE_ROOT}/baseline/mvp/outputs/esm2_mean_autogluon_2026-06-09-rerun/metrics.csv	Latest MetaESI full-input rerun with saved split assignments, features, and predictions. Config: ${WORKSPACE_ROOT}/baseline/mvp/outputs/esm2_mean_autogluon_2026-06-09-rerun/run_config.json. Split manifest: ${WORKSPACE_ROOT}/baseline/mvp/outputs/esm2_mean_autogluon_2026-06-09-rerun/split_assignments.csv. Prediction file: ${WORKSPACE_ROOT}/baseline/mvp/outputs/esm2_mean_autogluon_2026-06-09-rerun/p…	src_b77fe0c18a59	repo/manifests/SOURCE_PROVENANCE_MAP_PUBLIC.csv
